# Cancer cells are uniquely susceptible to accumulation of MMBIR mutations

**DOI:** 10.1101/2020.07.19.209445

**Authors:** Beth Osia, Thamer Alsulaiman, Tyler Jackson, Juraj Kramara, Suely Oliveira, Anna Malkova

## Abstract

Microhomology-mediated break-induced replication (MMBIR) is a mechanism of polymerase template switching at microhomology, which can produce complex genomic rearrangements (CGRs), underlies neurological and metabolic diseases, and contributes to cancer development. Yet, the extent of MMBIR activity in genomes is poorly understood due to difficulty in directly identifying MMBIR events by whole genome sequencing (WGS). Here, by using our newly developed MMBSearch software, we directly detect MMBIR events in human genomes and report substantial differences in frequency and complexity of MMBIR events between normal and cancer cells. MMBIR events appear only as germline variants in normal human fibroblast cells but readily accumulate *de novo* across several cancer types. Detailed analysis of MMBIR mutations in lung adenocarcinomas revealed MMBIR-initiated chromosome fusions that disrupted potential tumor suppressor genes and induced CGRs. Our findings document MMBIR as a trigger for widespread genomic instability and highlight MMBIR as a potential driver of tumor evolution.
