## Supplementary data S8 for "Cancer cells are uniquely susceptible to accumulation of MMBIR mutations"

### Sheet: Table S8
Supplementary Table S8.A. Sequencing Summary.
Sample ID	Tumor/non-tumor	Total reads	Average coveragea
BO13-UIBB-1654	Tumor	1083758968	51x
BO14-UIBB-1654	Non-tumor	1457278116	65.5x
Supplementary Table S8.B. Summary of MMBSearch Calls for Stage IB lung Adenocarcinoma.
Number of MMBSearch calls and clusters for tumor and non-tumor samplesb						Comparison of Tumor and non-tumor MMBSearch callsc						Tumor- and non-tumor-specific normalized calls per chromosomed
	Non Tumor		Tumor				Non Tumor		Tumor
	BO14-UIBB-1654		BO13-UIBB-1654				BO14-UIBB-1654		BO13-UIBB-1654				Non-Tumor-specific	Tumor-specific	Ratio T:NT
Chromosome	Clusters:	Calls:	Clusters:	Calls:		Chromosome	Germline	NT-specific	Germline	T-specific		Chromosome	calls per million reads	calls per million reads	Fold increase per Chr (Normalized)
Chr 1	59405	674	52664	863		Chr 1	NA	211	449	414		Chr 1	0.14479	0.382004	2.63832
Chr 2	55825	776	48410	976		Chr 2	NA	243	554	422		Chr 2	0.166749	0.389385	2.33516
Chr 3	56003	682	40687	799		Chr 3	NA	205	417	382		Chr 3	0.140673	0.352477	2.50564
Chr 4	48546	673	35667	711		Chr 4	NA	208	429	282		Chr 4	0.142732	0.260205	1.82304
Chr 5	42561	597	32962	682		Chr 5	NA	197	381	301		Chr 5	0.135184	0.277737	2.05452
Chr 6	39179	571	37303	806		Chr 6	NA	169	425	381		Chr 6	0.11597	0.351554	3.03143
Chr 7	41755	492	39147	675		Chr 7	NA	130	357	318		Chr 7	0.0892074	0.293423	3.28922
Chr 8	31491	448	27113	561		Chr 8	NA	149	303	258		Chr 8	0.102245	0.23806	2.32832
Chr 9	32770	406	26298	451		Chr 9	NA	136	273	178		Chr 9	0.0933247	0.164243	1.75991
Chr 10	38254	438	32336	520		Chr 10	NA	135	302	218		Chr 10	0.0926385	0.201152	2.17136
Chr 11	31687	417	30303	579		Chr 11	NA	124	305	274		Chr 11	0.0850901	0.252824	2.97125
Chr 12	32848	459	32920	629		Chr 12	NA	129	330	299		Chr 12	0.0885212	0.275892	3.11667
Chr 13	22739	363	16679	373		Chr 13	NA	106	257	116		Chr 13	0.0727383	0.107035	1.47151
Chr 14	22084	304	18247	333		Chr 14	NA	86	202	131		Chr 14	0.0590141	0.120876	2.04825
Chr 15	21340	271	15310	268		Chr 15	NA	93	167	101		Chr 15	0.0638176	0.0931942	1.46032
Chr 16	26639	268	21816	290		Chr 16	NA	86	156	134		Chr 16	0.0590141	0.123644	2.09515
Chr 17	26929	254	24274	349		Chr 17	NA	83	173	176		Chr 17	0.0569555	0.162398	2.85131
Chr 18	19454	258	14943	271		Chr 18	NA	93	160	111		Chr 18	0.0638176	0.102421	1.60491
Chr 19	23663	214	20587	260		Chr 19	NA	74	130	130		Chr 19	0.0507796	0.119953	2.36223
Chr 20	24023	218	18496	239		Chr 20	NA	64	144	95		Chr 20	0.0439175	0.0876579	1.99597
Chr 21	20034	170	14962	174		Chr 21	NA	49	117	57		Chr 21	0.0336243	0.0525947	1.56419
Chr 22	18288	162	14815	150		Chr 22	NA	54	105	45		Chr 22	0.0370554	0.0415221	1.12054
Chr 23(M)	281	0	232	7		Chr 23(M)	NA	0	7	0		Chr 23(M)	0	0	NA
Chr 24(X)	29803	474	23690	519		Chr 24(X)	NA	155	325	194		Chr 24(X)	0.106363	0.179007	1.68298
Chr 25(Y)	8938	43	6223	33		Chr 25(Y)	NA	11	28	5		Chr 25(Y)	NA	NA	NA
Total	774539	9632	646084	11518		Total		2990	6496	5022
T/NT ratio			0.834153	1.19581		T:NT ratio				1.6796
						Total reads		1457278116		1083758968
						calls per mil reads		2.05177		4.63387
						T:NT normalized				2.25847
