## Supplementary data S12 for "Cancer cells are uniquely susceptible to accumulation of MMBIR mutations"

### Sheet: Table S12
Supplementary Table S12. Primers for confirming Tumor-specific (BO13-UIBB-1654) junctions of selected MMBIRs and SVs by PCR and Sanger sequencing
Junctiona	Primer number	Sequence (5'-3')	Expected size of PCR product
J2	BO13_UIBB1654_OL1	gcaagtgcccaatataGGTGTACC
	BO13_UIBB1654_OL5	ccatcactgtgtacaccaaactgg	562bp
	BO13_UIBB1654_OL4	tgcctcatataacacaaaacctgg	Sequencing primer
J3	BO13_UIBB1654_OL7	tttctccacagcctcatcagcctg
	BO13_UIBB1654_OL8	AGCTTGGTACTGACTGGAGAGGAG	284bp
J4	BO13_UIBB1654_OL14	AACACCTTGGTCGAATGCATCAGG
	BO13_UIBB1654_OL16	CGTTGGAAACGGGTATGTCTTCAG	330bp
J5	BO13_UIBB1654_OL17	GGAAACCTTACAGAATTGCTTC
	BO13_UIBB1654_OL18	TGAGTCCAAAACTTGATGGTTG	239bp
J6	BO13_UIBB1654_OL23	attgaatgataccctcctcacctc
	BO13_UIBB1654_OL24	tctgttgaaagtatgccatgctc	613bp
	BO13_UIBB1654_OL25	AGACAGCTAAGCAAAGGTCATGG	Sequencing primer
J7	BO13_UIBB1654_OL27	acctttccacaataggatgatGC
	BO13_UIBB1654_OL29	TTGTTGCACTTGGAGGGAAGTTCC	250bp
J8	BO13_UIBB1654_OL33	tacttgcaagatgatggtcatcag
	BO13_UIBB1654_OL36	CTCTTGTAATTTAATGCCCAGTGG	300bp
