## Supplementary data S14 for "Cancer cells are uniquely susceptible to accumulation of MMBIR mutations"

### Sheet: Table S14
Supplementary Table S14.A. Sequencing Summary.
Sample SRA run ID	Tumor/non-tumor	Total reads	Average coveragea
SRR556475	Tumor	1.28373e+09	39x
SRR551334	Non-tumor	1.38019e+09	42x
Supplementary Table S14.B. Summary of MMBSearch Calls for Stage IV lung Adenocarcinoma.
Number of MMBSearch calls and clusters for tumor and non-tumor samplesb						Comparison of Tumor and non-tumor MMBSearch callsc						Tumor- and non-tumor-specific Normalized calls per chromosomed
	Non Tumor		Tumor				Non Tumor		Tumor
	SRR551334		SRR556475				SRR551334		SRR556475				NT-specific	T-specific	Ratio T:NT
Chromosome	Clusters:	Calls:	Clusters:	Calls:		Chromosome	Germline	NT-specific	Germline	T-specific		Chromosome	calls per million reads	calls per million reads	Fold increase per Chr (Normalized)
Chr 1	23081	271	52449	653		Chr 1	NA	217	60	593		Chr 1	0.157225	0.461934	2.93805
Chr 2	25053	330	52244	650		Chr 2	NA	266	67	583		Chr 2	0.192727	0.454144	2.35641
Chr 3	18040	254	45266	597		Chr 3	NA	210	56	541		Chr 3	0.152153	0.421427	2.76976
Chr 4	25675	312	48797	544		Chr 4	NA	241	69	475		Chr 4	0.174614	0.370014	2.11905
Chr 5	16379	251	46590	642		Chr 5	NA	206	50	592		Chr 5	0.149255	0.461155	3.08972
Chr 6	16332	224	30677	387		Chr 6	NA	193	33	354		Chr 6	0.139836	0.275758	1.97201
Chr 7	22341	243	61810	790		Chr 7	NA	161	82	708		Chr 7	0.116651	0.551516	4.72793
Chr 8	15430	194	34161	456		Chr 8	NA	157	40	416		Chr 8	0.113752	0.324055	2.84877
Chr 9	15517	163	25349	287		Chr 9	NA	119	40	247		Chr 9	0.08622	0.192407	2.23159
Chr 10	20498	165	32804	347		Chr 10	NA	112	65	282		Chr 10	0.0811482	0.219672	2.70704
Chr 11	16535	174	33068	416		Chr 11	NA	124	59	357		Chr 11	0.0898426	0.278095	3.09536
Chr 12	14372	182	28851	361		Chr 12	NA	135	50	311		Chr 12	0.0978125	0.242262	2.4768
Chr 13	8908	143	14917	172		Chr 13	NA	117	19	153		Chr 13	0.0847709	0.119184	1.40595
Chr 14	8484	115	17843	197		Chr 14	NA	100	25	172		Chr 14	0.0724537	0.133984	1.84924
Chr 15	6881	95	15009	214		Chr 15	NA	83	13	201		Chr 15	0.0601366	0.156574	2.60365
Chr 16	12739	114	19141	208		Chr 16	NA	78	50	158		Chr 16	0.0565139	0.123078	2.17784
Chr 17	7238	96	16103	220		Chr 17	NA	77	17	203		Chr 17	0.0557894	0.158132	2.83445
Chr 18	10295	96	17001	186		Chr 18	NA	76	23	163		Chr 18	0.0550648	0.126973	2.30589
Chr 19	9362	72	13999	165		Chr 19	NA	43	30	135		Chr 19	0.0311551	0.105162	3.37543
Chr 20	6849	85	12421	175		Chr 20	NA	68	17	158		Chr 20	0.0492685	0.123078	2.49811
Chr 21	7858	80	11121	114		Chr 21	NA	55	25	89		Chr 21	0.0398496	0.069329	1.73977
Chr 22	3685	62	6539	97		Chr 22	NA	40	14	83		Chr 22	0.0289815	0.0646551	2.23091
Chr 23(M)	123	2	654	29		Chr 23(M)	NA	0	27	2		Chr 23(M)	0	0.00155795	NA
Chr 24(X)	9746	119	22617	249		Chr 24(X)	NA	85	34	215		Chr 24(X)	0.0615857	0.16748	2.71947
Chr 25(Y)	14441	48	14613	65		Chr 25(Y)	NA	9	49	16		Chr 25(Y)	0.00652084	0.0124636	1.91136
Total	335862	3890	674044	8221		Total		2972	1014	7207
T/NT ratio			2.00691	2.11337		T/NT ratio				2.42497
						Total reads		1380190990		1283734286
						calls per mil reads		2.15333		5.61409
						T/NT normalized				2.60717
