## Supplementary data S18 for "Cancer cells are uniquely susceptible to accumulation of MMBIR mutations"

### Sheet: Table S18
Supplementary Table S18. List of all TCGA samples analyzed by MMBSearch
Primary Sitea	filenameb	GDC Case Idc	Sample type	Unmapped Readsd	Total readse	% Unmapped/total reads
OVA	TCGA-24-1548-10A-01D-A324-10_wgs_Illumina.bam	TCGA-24-1548	Non-Tumor	35423305	820799424	0.0431571
OVA	TCGA-24-1548-01A-01D-A324-10_wgs_Illumina.bam	TCGA-24-1548	Tumor	86290308	1861991684	0.046343
OVA	TCGA-24-1552-10A-01D-A324-10_wgs_Illumina.bam	TCGA-24-1552	Non-Tumor	37358729	916835340	0.0407475
OVA	TCGA-24-1552-01A-01D-A324-10_wgs_Illumina.bam	TCGA-24-1552	Tumor	81529410	1812894384	0.044972
OVA	TCGA-24-1558-10A-01D-A324-10_wgs_Illumina.bam	TCGA-24-1558	Non-Tumor	38035149	862732080	0.0440869
OVA	TCGA-24-1558-01A-01D-A324-10_wgs_Illumina.bam	TCGA-24-1558	Tumor	77124787	1767183632	0.0436428
OVA	TCGA-24-1419-10A-01D-A324-10_wgs_Illumina.bam	TCGA-24-1419	Non-Tumor	37415501	925288412	0.0404366
OVA	TCGA-24-1419-01A-01D-A324-10_wgs_Illumina.bam	TCGA-24-1419	Tumor	95445041	1801904956	0.052969
OVA	TCGA-04-1367-10A-01D-A324-10_wgs_Illumina.bam	TCGA-04-1367	Non-Tumor	36569397	890518330	0.0410653
OVA	TCGA-04-1367-01A-01D-A324-10_wgs_Illumina.bam	TCGA-04-1367	Tumor	112790487	1740495672	0.0648037
OVA	TCGA-04-1514-10A-01D-A324-10_wgs_Illumina.bam	TCGA-04-1514	Non-Tumor	39378697	915204398	0.0430272
OVA	TCGA-04-1514-01A-01D-A324-10_wgs_Illumina.bam	TCGA-04-1514	Tumor	89322510	1736677890	0.051433
OVA	TCGA-09-1666-10A-01D-A324-10_wgs_Illumina.bam	TCGA-09-1666	Non-Tumor	39378697	915204398	0.0430272
OVA	TCGA-09-1666-01A-01D-A324-10_wgs_Illumina.bam	TCGA-09-1666	Tumor	89322510	1736677890	0.051433
OVA	TCGA-36-1570-10A-01D-A324-10_wgs_Illumina.bam	TCGA-36-1570	Non-Tumor	43598464	891317784	0.0489146
OVA	TCGA-36-1570-01A-01D-A324-10_wgs_Illumina.bam	TCGA-36-1570	Tumor	128213965	1736494460	0.0738349
OVA	TCGA-36-1571-10A-01D-A324-10_wgs_Illumina.bam	TCGA-36-1571	Non-Tumor	51131528	895103302	0.0571236
OVA	TCGA-36-1571-01A-01D-A324-10_wgs_Illumina.bam	TCGA-36-1571	Tumor	107091406	1810870662	0.0591381
OVA	TCGA-36-1574-10A-01D-A324-10_wgs_Illumina.bam	TCGA-36-1574	Non-Tumor	33029360	826450360	0.0399653
OVA	TCGA-36-1574-01A-01D-A324-10_wgs_Illumina.bam	TCGA-36-1574	Tumor	68567697	1311195272	0.052294
OVA	TCGA-24-2290-10A-01D-A324-10_wgs_Illumina.bam	TCGA-24-2290	Non-Tumor	35414668	877899888	0.0403402
OVA	TCGA-24-2290-01A-01D-A324-10_wgs_Illumina.bam	TCGA-24-2290	Tumor	92847519	1657161458	0.056028
OVA	TCGA-23-1110-10A-01D-A324-10_wgs_Illumina.bam	TCGA-23-1110	Non-Tumor	36621255	1352887910	0.0270689
OVA	TCGA-23-1110-01A-01D-A324-10_wgs_Illumina.bam	TCGA-23-1110	Tumor	83053806	2222785514	0.0373647
OVA	G48125.TCGA-24-1614-10A-01D-A312-08.3.bam	TCGA-24-1614	Non-Tumor	63975005	951358650	0.0672459
OVA	G48125.TCGA-24-1614-01A-01D-A312-08.3.bam	TCGA-24-1614	Tumor	102097323	1849253020	0.05521
OVA	G48125.TCGA-25-1632-10A-01D-A312-08.2.bam	TCGA-25-1632	Non-Tumor	63298299	1597129608	0.0396325
OVA	G48125.TCGA-25-1632-01A-01D-A312-08.2.bam	TCGA-25-1632	Tumor	63298299	2213040270	0.0286024
LUAD	G14580.TCGA-64-1678-01A-01D-1040-01.2.bam	TCGA-64-1678	Tumor	114460789	1514459110	0.0755787
LUAD	G14580.TCGA-64-1678-10A-01D-1040-01.2.bam	TCGA-64-1678	Non-Tumor	75387628	1184538990	0.063643
LUAD	G14581.TCGA-64-1680-01A-02D-1040-01.2.bam	TCGA-64-1680	Tumor	93574172	1200322562	0.0779575
LUAD	G14581.TCGA-64-1680-10A-01D-1040-01.2.bam	TCGA-64-1680	Non-Tumor	114981195	1496225690	0.0768475
LUAD	G14847.TCGA-05-4397-01A-01D-1931-08.6.bam	TCGA-05-4397	Tumor	92717452	1216209400	0.0762348
LUAD	G14847.TCGA-05-4397-10A-01D-1931-08.6.bam	TCGA-05-4397	Non-Tumor	83514029	1182262778	0.0706391
LUAD	G14848.TCGA-05-4398-01A-01D-1931-08.3.bam	TCGA-05-4398	Tumor	129060292	1684437490	0.0766192
LUAD	G14848.TCGA-05-4398-10A-01D-1931-08.3.bam	TCGA-05-4398	Non-Tumor	155824726	2209922420	0.0705114
LUAD	G14857.TCGA-73-4666-01A-01D-1931-08.4.bam	TCGA-73-4666	Tumor	87958559	1247418938	0.0705124
LUAD	G14857.TCGA-73-4666-11A-01D-1931-08.3.bam	TCGA-73-4666	Non-Tumor	86612643	1329243298	0.0651594
LUAD	G41960.TCGA-50-6591-01A-11D-1753-08.3.bam	TCGA-50-6591	Tumor	58403688	1475458522	0.0395834
LUAD	G41960.TCGA-50-6591-11A-01D-1753-08.3.bam	TCGA-50-6591	Non-Tumor	131253025	1754556154	0.074807
LUAD	G14858.TCGA-73-4659-01A-01D-1931-08.3.bam	TCGA-73-4659	Tumor	90855831	1277448706	0.0711229
LUAD	G14858.TCGA-73-4659-11A-01D-1931-08.2.bam	TCGA-73-4659	Non-Tumor	81203186	1241662440	0.0653988
LUAD	G41960.TCGA-97-8171-01A-11D-2284-08.2.bam	TCGA-97-8171	Tumor	57660957	1293223248	0.044587
LUAD	G41960.TCGA-97-8171-10A-01D-2284-08.2.bam	TCGA-97-8171	Non-Tumor	68549018	1380039834	0.0496718
LUAD	G14849.TCGA-44-2659-01A-01D-1931-08.5.bam	TCGA-44-2659	Tumor	139920847	1415855736	0.0988242
LUAD	G14849.TCGA-44-2659-10A-01D-1931-08.5.bam	TCGA-44-2659	Non-Tumor	86925639	1200151434	0.0724289
LUAD	G25771.TCGA-05-4395-01A-01D-2364-08.1.bam	TCGA-05-4395	Tumor	100309974	1403703920	0.0714609
LUAD	G25771.TCGA-05-4395-10A-01D-2364-08.1.bam	TCGA-05-4395	Non-Tumor	113890969	1240270286	0.0918275
LUAD	G25774.TCGA-05-5429-01A-01D-1625-08.2.bam	TCGA-05-5429	Tumor	116920766	1319556320	0.0886061
LUAD	G25774.TCGA-05-5429-10A-01D-1625-08.2.bam	TCGA-05-5429	Non-Tumor	85421284	1242802254	0.0687328
LUAD	G25778.TCGA-05-4396-01A-21D-1855-08.2.bam	TCGA-05-4396	Tumor	93825096	1478467192	0.0634611
LUAD	G25778.TCGA-05-4396-10A-01D-1855-08.2.bam	TCGA-05-4396	Non-Tumor	89062252	1256571424	0.0708772
LUAD	G14850.TCGA-49-4486-01A-01D-1931-08.3.bam	TCGA-49-4486	Tumor	95374480	1246804420	0.0764951
LUAD	G14850.TCGA-49-4486-11A-01D-1931-08.3.bam	TCGA-49-4486	Non-Tumor	90761022	1234965636	0.0734928
LUAD	G14855.TCGA-05-4389-01A-01D-1931-08.4.bam	TCGA-05-4389	Tumor	82241286	1165449624	0.0705661
LUAD	G14855.TCGA-05-4389-10A-01D-1931-08.4.bam	TCGA-05-4389	Non-Tumor	98044657	1459949528	0.0671562
LUAD	G14853.TCGA-05-4420-01A-01D-1931-08.1.bam	TCGA-05-4420	Tumor	101003012	1536663923	0.0657288
LUAD	G14853.TCGA-05-4420-10A-01D-1931-08.1.bam	TCGA-05-4420	Non-Tumor	95783427	1393294208	0.068746
LUAD	G14851.TCGA-05-4422-01A-01D-1931-08.2.bam	TCGA-05-4422	Tumor	129616026	1723497602	0.0752052
LUAD	G14851.TCGA-05-4422-10A-01D-1931-08.3.bam	TCGA-05-4422	Non-Tumor	188907798	1686332191	0.112023
LUAD	G14856.TCGA-05-4432-01A-01D-1931-08.2.bam	TCGA-05-4432	Tumor	116221919	1651505842	0.0703733
LUAD	G14856.TCGA-05-4432-10A-01D-1931-08.2.bam	TCGA-05-4432	Non-Tumor	88932978	1184158560	0.0751023
LUAD	G14854.TCGA-38-4628-01A-01D-1931-08.5.bam	TCGA-38-4628	Tumor	196536711	2948157108	0.0666643
LUAD	G14854.TCGA-38-4628-11A-01D-1931-08.6.bam	TCGA-38-4628	Non-Tumor	96854786	1235326114	0.0784042
LUAD	G14852.TCGA-49-4510-01A-01D-1931-08.3.bam	TCGA-49-4510	Tumor	120640151	1479061418	0.0815653
LUAD	G14852.TCGA-49-4510-11A-01D-1931-08.3.bam	TCGA-49-4510	Non-Tumor	141480277	1169852470	0.120939
COAD	TCGA-QG-A5YX-10A-01D-A28G-10_wgs_Illumina.bam	TCGA-QG-A5YX	Non-Tumor	57446124	965475618	0.0595003
COAD	TCGA-QG-A5YX-01A-11D-A28G-10_wgs_Illumina.bam	TCGA-QG-A5YX	Tumor	142158504	2417184734	0.0588116
COAD	TCGA-QG-A5Z1-10A-01D-A28G-10_wgs_Illumina.bam	TCGA-QG-A5Z1	Non-Tumor	56909644	907135674	0.0627355
COAD	TCGA-QG-A5Z1-01A-11D-A28G-10_wgs_Illumina.bam	TCGA-QG-A5Z1	Tumor	137335368	2418003424	0.056797
COAD	TCGA-D5-6540-10A-01D-1719-10_wgs_Illumina.bam	TCGA-D5-6540	Non-Tumor	74328836	1220764396	0.0608871
COAD	TCGA-D5-6540-01A-11D-1719-10_wgs_Illumina.bam	TCGA-D5-6540	Tumor	126173674	2322789516	0.0543199
COAD	TCGA-EI-6917-10A-01D-1924-10_wgs_Illumina.bam	TCGA-EI-6917	Non-Tumor	52662748	1012620754	0.0520064
COAD	TCGA-EI-6917-01A-11D-1924-10_wgs_Illumina.bam	TCGA-EI-6917	Tumor	137415003	2441874824	0.0562744
COAD	TCGA-F5-6814-10A-01D-1924-10_wgs_Illumina.bam	TCGA-F5-6814	Non-Tumor	72199122	1174277126	0.0614839
COAD	TCGA-F5-6814-01A-31D-1924-10_wgs_Illumina.bam	TCGA-F5-6814	Tumor	132889881	2356357378	0.0563963
COAD	TCGA-NH-A50T-10A-01D-A28G-10_wgs_Illumina.bam	TCGA-NH-A50T	Non-Tumor	113092145	1389479568	0.0813917
COAD	TCGA-NH-A50T-01A-11D-A28G-10_wgs_Illumina.bam	TCGA-NH-A50T	Tumor	148967403	2351176400	0.0633587
CESC	TCGA-C5-A1MI-01A-11D-A200-09	TCGA-C5-A1MI	Tumor	140296052	2010441208	0.0697837
CESC	TCGA-C5-A1MI-10A-01D-A200-09	TCGA-C5-A1MI	Non-Tumor	50978603	1150071334	0.0443265
CESC	TCGA-C5-A1ML-01A-11D-A200-09	TCGA-C5-A1ML	Tumor	143884515	2001448444	0.0718902
CESC	TCGA-C5-A1ML-10A-01D-A200-09	TCGA-C5-A1ML	Non-Tumor	63631359	1230672450	0.0517045
CESC	TCGA-C5-A1MQ-01A-11D-A200-09	TCGA-C5-A1MQ	Tumor	68154931	1464582114	0.0465354
CESC	TCGA-C5-A1MQ-10A-01D-A200-09	TCGA-C5-A1MQ	Non-Tumor	45692229	1056077160	0.043266
CESC	TCGA-C5-A2LT-01A-11D-A18J-09	TCGA-C5-A2LT	Tumor	63639263	1970035654	0.0323036
CESC	TCGA-C5-A2LT-10A-01D-A18J-09	TCGA-C5-A2LT	Non-Tumor	41969757	1184983520	0.035418
CESC	TCGA-C5-A2LV-01A-11D-A18J-09	TCGA-C5-A2LV	Tumor	88048487	1781156700	0.0494333
CESC	TCGA-C5-A2LV-10A-01D-A18J-09	TCGA-C5-A2LV	Non-Tumor	43668976	1065129632	0.0409987
BRCA	TCGA-A2-A04P-01A-31D-A128-09_IlluminaGA-DNASeq_whole.bam	TCGA-A2-A04P	Tumor	57102327	1095370238	0.0521306
BRCA	TCGA-A2-A04P-10A-01D-A128-09_IlluminaGA-DNASeq_whole.bam	TCGA-A2-A04P	Non-Tumor	56432732	1386720370	0.0406951
BRCA	TCGA-A2-A04T-01A-21D-A128-09_IlluminaGA-DNASeq_whole.bam	TCGA-A2-A04T	Tumor	46325099	1240800218	0.0373349
BRCA	TCGA-A2-A04T-10A-01D-A128-09_IlluminaGA-DNASeq_whole.bam	TCGA-A2-A04T	Non-Tumor	64969424	1527555024	0.0425316
BRCA	TCGA-A2-A0D0-01A-11D-A128-09_IlluminaGA-DNASeq_whole.bam	TCGA-A2-A0D0	Tumor	54780552	1576301518	0.0347526
BRCA	TCGA-A2-A0D0-10A-01D-A128-09_IlluminaGA-DNASeq_whole.bam	TCGA-A2-A0D0	Non-Tumor	52993243	1033661534	0.0512675
BRCA	TCGA-A2-A0D2-01A-21D-A128-09_IlluminaGA-DNASeq_whole.bam	TCGA-A2-A0D2	Tumor	56970596	1378843048	0.0413177
BRCA	TCGA-A2-A0D2-10A-01D-A128-09_IlluminaGA-DNASeq_whole.bam	TCGA-A2-A0D2	Non-Tumor	94614679	1865714626	0.0507123
BRCA	TCGA-AO-A0J4-01A-11D-A128-09_IlluminaGA-DNASeq_whole.bam	TCGA-AO-A0J4	Tumor	58219422	1224551408	0.0475435
BRCA	TCGA-AO-A0J4-10A-01D-A128-09_IlluminaGA-DNASeq_whole.bam	TCGA-AO-A0J4	Non-Tumor	61215915	1230589044	0.0497452
BRCA	TCGA-AO-A0J6-01A-11D-A128-09_IlluminaGA-DNASeq_whole.bam	TCGA-AO-A0J6	Tumor	64896083	1.24887e+09	0.051964
BRCA	TCGA-AO-A0J6-10A-01D-A128-09_IlluminaGA-DNASeq_whole.bam	TCGA-AO-A0J6	Non-Tumor	65698972	1323489300	0.0496407
BRCA	TCGA-BH-A0B3-01A-11D-A128-09_IlluminaGA-DNASeq_whole.bam	TCGA-AO-A0J4	Tumor	50329354	1307855926	0.0384823
BRCA	TCGA-BH-A0B3-10A-01D-A128-09_IlluminaGA-DNASeq_whole.bam	TCGA-AO-A0J4	Non-Tumor	54388275	1011052238	0.0537937
BRCA	TCGA-BH-A0B9-01A-11D-A128-09_IlluminaGA-DNASeq_whole.bam	TCGA-BH-A0B9	Tumor	73991309	1777199995	0.0416336
BRCA	TCGA-BH-A0B9-10A-01D-A128-09_IlluminaGA-DNASeq_whole.bam	TCGA-BH-A0B9	Non-Tumor	69287736	1313651786	0.0527444
BRCA	TCGA-BH-A0E0-01A-11D-A128-09_IlluminaGA-DNASeq_whole.bam	TCGA-BH-A0E0	Tumor	54586117	1372820150	0.039762
BRCA	TCGA-BH-A0E0-10A-01D-A128-09_IlluminaGA-DNASeq_whole.bam	TCGA-BH-A0E0	Non-Tumor	55077166	1042052156	0.0528545
BRCA	TCGA-BH-A0WA-01A-11D-A128-09_IlluminaGA-DNASeq_whole.bam	TCGA-BH-A0WA	Tumor	56385538	1143198238	0.0493226
BRCA	TCGA-BH-A0WA-10A-01D-A128-09_IlluminaGA-DNASeq_whole.bam	TCGA-BH-A0WA	Non-Tumor	61464843	1139496220	0.0539404
PRAD	G37566.TCGA-CH-5750-10A-01D-1576-08.2.bam	TCGA-CH-5750	Non-Tumor	61194010	1163338592	0.0526021
PRAD	G37566.TCGA-CH-5750-01A-11D-1576-08.2.bam	TCGA-CH-5750	Tumor	78386273	1700576348	0.0460939
PRAD	G37566.TCGA-CH-5788-10A-01D-1576-08.4.bam	TCGA-CH-5788	Non-Tumor	103372617	2331863374	0.0443305
PRAD	G37566.TCGA-CH-5788-01A-11D-1576-08.4.bam	TCGA-CH-5788	Tumor	64155960	1239869728	0.0517441
PRAD	G37566.TCGA-EJ-5503-10A-01D-1577-08.2.bam	TCGA-EJ-5503	Non-Tumor	64064166	1095260070	0.0584922
PRAD	G37566.TCGA-EJ-5503-01A-01D-1576-08.2.bam	TCGA-EJ-5503	Tumor	116143533	2104120766	0.0551981
PRAD	G37566.TCGA-HC-8258-10A-01D-2260-08.3.bam	TCGA-HC-8258	Non-Tumor	62577196	1229470024	0.0508977
PRAD	G37566.TCGA-HC-8258-01A-11D-2260-08.3.bam	TCGA-HC-8258	Tumor	151384771	1938730364	0.0780845
PRAD	G37566.TCGA-EJ-5506-10A-01D-1577-08.1.bam	TCGA-EJ-5506	Non-Tumor	65476806	1168476660	0.056036
PRAD	G37566.TCGA-EJ-5506-01A-01D-1576-08.1.bam	TCGA-EJ-5506	Tumor	83637594	1839006522	0.0454798
PRAD	G37566.TCGA-EJ-7791-10A-01D-2115-08.2.bam	TCGA-EJ-7791	Non-Tumor	56759471	1079991092	0.0525555
PRAD	G37566.TCGA-EJ-7791-01A-11D-2114-08.2.bam	TCGA-EJ-7791	Tumor	93769688	2285395564	0.04103
PRAD	G37566.TCGA-G9-6336-10A-01D-1786-08.1.bam	TCGA-G9-6336	Non-Tumor	65075735	1218889088	0.0533894
PRAD	G37566.TCGA-G9-6336-01A-11D-1786-08.1.bam	TCGA-G9-6336	Tumor	85682571	1688348568	0.0507493
PRAD	G37566.TCGA-G9-6365-10A-01D-1786-08.1.bam	TCGA-G9-6365	Non-Tumor	73108311	1276268252	0.0572829
PRAD	G37566.TCGA-G9-6365-01A-11D-1786-08.1.bam	TCGA-G9-6365	Tumor	89450981	1908423736	0.0468717
PRAD	G37566.TCGA-G9-6370-10A-01D-1786-08.2.bam	TCGA-G9-6370	Non-Tumor	76908503	1339047454	0.0574352
PRAD	G37566.TCGA-G9-6370-01A-11D-1786-08.2.bam	TCGA-G9-6370	Tumor	99814969	1843674718	0.0541391
GBM	G26396.TCGA-41-5651-01A-01D-1696-08.1.bam	TCGA-41-5651	Tumor	82787590	1244363704	0.0665301
GBM	G26396.TCGA-41-5651-10A-01D-1696-08.1.bam	TCGA-41-5651	Non-Tumor	78559368	1436255880	0.0546973
GBM	G26401.TCGA-15-1444-01A-02D-1696-08.1.bam	TCGA-15-1444	Tumor	98957819	1420240920	0.0696768
GBM	G26401.TCGA-15-1444-10A-01D-1696-08.1.bam	TCGA-15-1444	Non-Tumor	81557945	1345196278	0.060629
GBM	G26397.TCGA-19-5960-01A-11D-1696-08.2.bam	TCGA-19-5960	Tumor	95192931	1420696306	0.0670044
GBM	G26397.TCGA-19-5960-10A-01D-1696-08.1.bam	TCGA-19-5960	Non-Tumor	93329344	1360451408	0.0686017
GBM	G26363.TCGA-19-2624-01A-01D-1495-08.2.bam	TCGA-19-2624	Tumor	60673993	1149557764	0.0527803
GBM	G26363.TCGA-19-2624-10A-01D-1495-08.2.bam	TCGA-19-2624	Non-Tumor	97551939	1389751878	0.0701938
GBM	G26398.TCGA-06-5411-01A-01D-1696-08.2.bam	TCGA-06-5411	Tumor	76591537	1385577270	0.0552777
GBM	G26398.TCGA-06-5411-10A-01D-1696-08.2.bam	TCGA-06-5411	Non-Tumor	79341811	1341386916	0.0591491
GBM	G26402.TCGA-06-2570-01A-01D-1495-08.1.bam	TCGA-06-2570	Tumor	89190491	1317863704	0.0676781
GBM	G26402.TCGA-06-2570-10A-01D-1495-08.1.bam	TCGA-06-2570	Non-Tumor	66852847	1261023976	0.0530147
GBM	G26368.TCGA-19-2629-01A-01D-1495-08.1.bam	TCGA-19-2629	Tumor	87715132	1362317496	0.0643867
GBM	G26368.TCGA-19-2629-10A-01D-1495-08.1.bam	TCGA-19-2629	Non-Tumor	88788385	1210721138	0.0733351
GBM	G26360.TCGA-32-1970-01A-01D-1494-08.1.bam	TCGA-32-1970	Tumor	77983313	1792738932	0.0434995
GBM	G26360.TCGA-32-1970-10A-01D-1494-08.1.bam	TCGA-32-1970	Non-Tumor	101990985	1677820283	0.0607878
