## Supplementary data S19 for "Cancer cells are uniquely susceptible to accumulation of MMBIR mutations"

### Sheet: Table S19
Supplementary Table S19.A. Sample-specific MMBSearch calls
TCGA Primary Site: a	OVA			LUAD			COAD			CESC			BRCA			PRAD			GBM
	GDC Case IDb	Non-Tumor-specific calls	Tumor-specific calls	GDC Case ID	Non-Tumor-specific calls	Tumor-specific calls	GDC Case ID	Non-Tumor-specific calls	Tumor-specific calls	GDC Case ID	Non-Tumor-specific calls	Tumor-specific calls	GDC Case ID	Non-Tumor-specific calls	Tumor-specific calls	GDC Case ID	Non-Tumor-specific calls	Tumor-specific calls	GDC Case ID	Non-Tumor-specific calls	Tumor-specific calls
	TCGA-24-1548	75	465	TCGA-64-1678	155	361	TCGA-QG-A5YX	160	740	TCGA-C5-A1MI	1261	3707	TCGA-A2-A04P	451	6043	TCGA-CH-5750	356	157	TCGA-41-5651	668	410
	TCGA-24-1552	106	378	TCGA-64-1680	216	1487	TCGA-QG-A5Z1	143	770	TCGA-C5-A1ML	1389	3974	TCGA-A2-A04T	724	301	TCGA-CH-5788	601	160	TCGA-15-1444	332	648
	TCGA-24-1558	84	424	TCGA-05-4397	223	257	TCGA-D5-6540	106	305	TCGA-C5-A1MQ	268	1523	TCGA-A2-A0D0	689	1240	TCGA-EJ-5503	422	285	TCGA-19-5960	275	263
	TCGA-24-1419	102	404	TCGA-05-4398	450	396	TCGA-EI-6917	119	294	TCGA-C5-A2LT	96	304	TCGA-A2-A0D2	1366	4753	TCGA-HC-8258	166	356	TCGA-19-2624	504	323
	TCGA-04-1367	85	374	TCGA-73-4666	475	416	TCGA-F5-6814	105	364	TCGA-C5-A2LV	132	473	TCGA-AO-A0J4	399	6555	TCGA-EJ-5506	216	325	TCGA-06-5411	237	583
	TCGA-04-1514	80	348	TCGA-50-6591	573	296	TCGA-NH-A50T	160	582				TCGA-AO-A0J6	362	8970	TCGA-EJ-7791	155	354	TCGA-06-2570	247	473
	TCGA-09-1666	78	326	TCGA-73-4659	184	276							TCGA-AO-A0J4	4845	2494	TCGA-G9-6336	158	286	TCGA-19-2629	293	302
	TCGA-36-1570	88	314	TCGA-97-8171	327	247							TCGA-BH-A0B9	4725	3113	TCGA-G9-6365	184	255	TCGA-32-1970	457	175
	TCGA-36-1571	119	354	TCGA-44-2659	159	297							TCGA-BH-A0E0	392	312	TCGA-G9-6370	193	323
	TCGA-36-1574	70	262	TCGA-05-4395	318	521							TCGA-BH-A0WA	441	487
	TCGA-24-2290	69	374	TCGA-05-5429	515	3233
	TCGA-23-1110	98	435	TCGA-05-4396	245	258
	TCGA-24-1614	301	661	TCGA-49-4486	216	296
	TCGA-25-1632	260	764	TCGA-05-4389	244	136
				TCGA-05-4420	243	522
				TCGA-05-4422	245	1138
				TCGA-05-4432	96	432
				TCGA-38-4628	122	653
				TCGA-49-4510	221	291
Supplementary Table S19.B. Sample-specific MMBSearch calls normalized per 100 million readsc
TCGA Primary Site:a	OVA			LUAD			COAD			CESC			BRCA			PRAD			GBM
	GDC Case ID	Non-Tumor-specific calls	Tumor-specific calls	GDC Case ID	Non-Tumor-specific calls	Tumor-specific calls	GDC Case ID	Non-Tumor-specific calls	Tumor-specific calls	GDC Case ID	Non-Tumor-specific calls	Tumor-specific calls	GDC Case ID	Non-Tumor-specific calls	Tumor-specific calls	GDC Case ID	Non-Tumor-specific calls	Tumor-specific calls	GDC Case ID	Non-Tumor-specific calls	Tumor-specific calls
	TCGA-24-1548	9.14	24.9733	TCGA-64-1678	13.0853	23.8369	TCGA-QG-A5YX	16.5721	30.6141	TCGA-C5-A1MI	109.645	184.387	TCGA-A2-A04P	32.5228	551.686	TCGA-CH-5750	19.6847	14.5833	TCGA-41-5651	46.5098	32.9486
	TCGA-24-1552	11.56	20.8506	TCGA-64-1680	14.4	124	TCGA-QG-A5Z1	15.7639	31.8445	TCGA-C5-A1ML	112.865	198.556	TCGA-A2-A04T	47.396	24.2585	TCGA-CH-5788	19.2762	11.1499	TCGA-15-1444	24.6804	45.6261
	TCGA-24-1558	9.74	23.993	TCGA-05-4397	18.9	21.1	TCGA-D5-6540	8.68308	13.1308	TCGA-C5-A1MQ	25.3769	103.989	TCGA-A2-A0D0	66.6562	78.6651	TCGA-EJ-5503	19.5387	10.8834	TCGA-19-5960	20.2139	18.512
	TCGA-24-1419	11.02	22.4207	TCGA-05-4398	20.4	23.5	TCGA-EI-6917	11.7517	12.0399	TCGA-C5-A2LT	8.10138	15.4312	TCGA-A2-A0D2	73.2159	344.709	TCGA-HC-8258	18.3819	11.6571	TCGA-19-2624	36.2655	28.0978
	TCGA-04-1367	9.55	21.4881	TCGA-73-4666	35.7	33.3	TCGA-F5-6814	8.94167	15.4476	TCGA-C5-A2LV	12.3929	26.5558	TCGA-AO-A0J4	32.4235	535.298	TCGA-EJ-5506	19.3414	12.2892	TCGA-06-5411	17.6683	42.0763
	TCGA-04-1514	8.74	20.0383	TCGA-50-6591	32.7	20.1	TCGA-NH-A50T	11.5151	24.7536				TCGA-AO-A0J6	28.9863	677.754	TCGA-EJ-7791	17.8705	9.18878	TCGA-06-2570	19.5873	35.8914
	TCGA-09-1666	8.52	18.7715	TCGA-73-4659	14.8	21.6							TCGA-AO-A0J4	479.204	190.694	TCGA-G9-6336	20.5105	14.6889	TCGA-19-2629	24.2005	22.1681
	TCGA-36-1570	9.87	18.0824	TCGA-97-8171	23.7	19.1							TCGA-BH-A0B9	359.684	175.163	TCGA-G9-6365	18.3347	13.0998	TCGA-32-1970	27.2377	9.7616
	TCGA-36-1571	13.29	19.5486	TCGA-44-2659	13.2	21							TCGA-BH-A0E0	37.6181	22.7269	TCGA-G9-6370	18.67	13.126
	TCGA-36-1574	8.47	19.9818	TCGA-05-4395	25.6	37.1							TCGA-BH-A0WA	38.7013	42.5998
	TCGA-24-2290	7.86	22.5687	TCGA-05-5429	41.4	245
	TCGA-23-1110	7.24	19.57	TCGA-05-4396	19.5	17.5
	TCGA-24-1614	31.64	35.7442	TCGA-49-4486	17.5	23.7
	TCGA-25-1632	16.28	34.5226	TCGA-05-4389	16.7	11.7
				TCGA-05-4420	17.4	34
				TCGA-05-4422	14.5	66
				TCGA-05-4432	8.11	26.2
				TCGA-38-4628	9.88	22.1
				TCGA-49-4510	18.9	19.7
Supplementary Table S19.C. Statistical Summary for normalized calls
TCGA Primary Site:a	OVA			LUAD			COAD			CESC			BRCA			PRAD			GBM
Number of values		14	14		19	19		6	6		5	5		10	10		9	9		8	8
Minimum		7.24	18.08		8.11	11.7		8.683	12.04		8.101	15.43		28.99	22.73		14.58	9.189		17.67	9.762
25% Percentile		8.508	19.56		14.4	20.1		8.877	12.86		10.25	20.99		32.5	38.01		18.1	11.02		19.74	19.43
Median		9.645	21.17		17.5	23.5		11.63	20.1		25.38	104		43.05	182.9		18.67	12.29		24.44	30.52
75% Percentile		11.99	24.24		23.7	34		15.97	30.92		111.3	191.5		144.8	539.4		19.44	13.91		34.01	40.53
Maximum		31.64	35.74		41.4	245		16.57	31.84		112.9	198.6		479.2	677.8		20.51	19.68		46.51	45.63
Range		24.4	17.66		33.29	233.3		7.889	19.8		104.8	183.1		450.2	655		5.927	10.5		28.84	35.86
Mean		11.64	23.04		19.81	42.66		12.2	21.31		53.68	105.8		119.6	264.4		18.5	12.86		27.05	29.39
Std. Deviation		6.226	5.485		8.702	55.09		3.331	8.906		52.96	85.48		161.2	246.4		1.667	3.003		9.767	12.17
Std. Error of Mean		1.664	1.466		1.996	12.64		1.36	3.636		23.68	38.23		50.97	77.92		0.5558	1.001		3.453	4.303
paired ratio t-testd
P-value			<0.0001			0.0089			0.0055			0.0087			0.1681			0.0036			0.8761
Summary			****			**			**			**			ns			**			ns
